# Deep-learning microscopy image reconstruction with quality control reveals second-scale rearrangements in RNA polymerase II clusters

**DOI:** 10.1101/2021.12.05.471272

**Authors:** Hamideh Hajiabadi, Irina Mamontova, Roshan Prizak, Agnieszka Pancholi, Anne Koziolek, Lennart Hilbert

## Abstract

Fluorescence microscopy, a central tool of biological research, is subject to inherent trade-offs in experiment design. For instance, image acquisition speed can only be increased in exchange for a lowered signal quality, or for an increased rate of photo-damage to the specimen. Computational denoising can recover some loss of signal, extending the trade-off margin for high-speed imaging. Recently proposed denoising on the basis of neural networks shows exceptional performance but raises concerns of errors typical of neural networks. Here, we present a work-flow that supports an empirically optimized reduction of exposure times, as well as per-image quality control to exclude images with reconstruction errors. We implement this work-flow on the basis of the denoising tool Noise2Void and assess the molecular state and three-dimensional shape of RNA Polymerase II (Pol II) clusters in live zebrafish embryos. Image acquisition speed could be tripled, achieving 2-second time resolution and 350-nanometer lateral image resolution. The obtained data reveal stereotyped events of approximately 10 seconds duration: initially, the molecular mark for initiated Pol II increases, then the mark for active Pol II increases, and finally Pol II clusters take on a stretched and unfolded shape. An independent analysis based on fixed sample images reproduces this sequence of events, and suggests that they are related to the transient association of genes with Pol II clusters. Our work-flow consists of procedures that can be implemented on commercial fluorescence microscopes without any hardware or software modification, and should therefore be transferable to many other applications.
