## Supplementary material for "Deep-learning microscopy image reconstruction with quality control reveals second-scale rearrangements in RNA polymerase II clusters": Scripts used for the selection of genes: GivenStreets.txt

MSRegionID	StreetNum	StreetSequence
vamp2	9	CCATGCGAAGGGTGGCAGAC
klf2b	13	GGGATACACATGCGCCTCGG
iscub	18	GAGCGCACTTGTAGCGACCC
zgc:64022	22	TCCAGGGCGGGTCGAATCAG
si:dkey-11o15.10	39	CGCGCACTGGCGCAATTTTG
ripply1	47	TCCGCGTGTTAGCTGGAGCC
drll.2	50	GGAATCGCGGCAGTACGGAG
szl	52	AGGGCGGAATAAGCGGTCGG
gadd45ga	53	ATCGGCGGTGGATGAATGCG
foxd5	56	AAGCGACCACACACCCTCCC
rnd1b	62	CTACAGTGCCCGTGTGCGAC
apoc4	63	CTCAATCGGGCACGTCACCG
